# Deep mutational scanning of SARS-CoV-2 receptor binding domain reveals constraints on folding and ACE2 binding

**DOI:** 10.1101/2020.06.17.157982

**Authors:** Tyler N. Starr, Allison J. Greaney, Sarah K. Hilton, Katharine H.D. Crawford, Mary Jane Navarro, John E. Bowen, M. Alejandra Tortorici, Alexandra C. Walls, David Veesler, Jesse D. Bloom

## Abstract

The receptor binding domain (RBD) of the SARS-CoV-2 spike glycoprotein mediates viral attachment to ACE2 receptor, and is a major determinant of host range and a dominant target of neutralizing antibodies. Here we experimentally measure how all amino-acid mutations to the RBD affect expression of folded protein and its affinity for ACE2. Most mutations are deleterious for RBD expression and ACE2 binding, and we identify constrained regions on the RBD’s surface that may be desirable targets for vaccines and antibody-based therapeutics. But a substantial number of mutations are well tolerated or even enhance ACE2 binding, including at ACE2 interface residues that vary across SARS-related coronaviruses. However, we find no evidence that these ACE2-affinity enhancing mutations have been selected in current SARS-CoV-2 pandemic isolates. We present an interactive visualization and open analysis pipeline to facilitate use of our dataset for vaccine design and functional annotation of mutations observed during viral surveillance.
