## Supplemental File 1 for "Deep mutational scanning of SARS-CoV-2 receptor binding domain reveals constraints on folding and ACE2 binding"

homolog	clade	bind_lib1	bind_lib1_SE	bind_lib2	bind_lib2_SE	bind_avg	expr_lib1	expr_lib1_SE	expr_lib2	expr_lib2_SE	expr_avg
SARS-CoV-2	SARS-CoV-2	-0.009	0.0017	-0.0067	0.0015	-0.0079	0.0033	0.0022	0.003	0.0026	0.0032
GD-Pangolin	SARS-CoV-2	0.0741	0.0081	0.1337	0.0055	0.1039	0.1721	0.0289	0.1875	0.0319	0.1798
RaTG13	SARS-CoV-2	-2.1698	0.0255	-2.2849	0.0203	-2.2274	0.038	0.0773	0.0997	0.0684	0.0688
SARS-CoV-1	Clade 1	-0.2099	0.0063	-0.2898	0.0068	-0.2498	0.1005	0.0252	0.1355	0.0225	0.118
WIV16	Clade 1	-0.0174	0.0075	-0.0544	0.007	-0.0359	0.1309	0.0291	0.1456	0.0298	0.1383
LYRa11	Clade 1	-0.4724	0.012	-0.5535	0.0076	-0.5129	0.1451	0.0536	0.1472	0.0492	0.1462
ZC45	Clade 2	-4.7507	0.0061	-4.8264	0.0085	-4.7886	0.0983	0.0822	0.1134	0.0544	0.1059
ZXC21	Clade 2	-4.7339	0.0157	-4.8346	0.0014	-4.7842	0.1193	0.023	0.1322	0.0218	0.1258
HKU3-1	Clade 2	-4.7088	0.043	-4.7966	0.037	-4.7527	0.1231	0.0253	0.1421	0.0275	0.1326
Rf1	Clade 2	-4.7358	0.021	-4.807	0.0269	-4.7714	0.1196	0.1361	0.1405	0.1424	0.13
Rp3	Clade 2	-4.7356	0.0137	-4.8281	0.0079	-4.7818	0.1552	0.0374	0.1674	0.038	0.1613
BM48-31	Clade 3	-4.7525	0.0081	-4.829	0.0047	-4.7908	0.1224	0.0264	0.1693	0.0289	0.1458
